# Cooperative Effects of RIG-I-like Receptor Signaling and IRF1 on DNA Damage-Induced Cell Death

**DOI:** 10.1101/2021.10.21.465312

**Authors:** David Y. Zander, Sandy S. Burkart, Sandra Wüst, Vladimir G. Magalhães, Marco Binder

## Abstract

Properly responding to DNA damage is vital for eukaryotic cells, including the induction of DNA repair, growth arrest and, as a last resort to prevent neoplastic transformation, cell death. Besides being crucial for ensuring homeostasis, the same pathways and mechanisms are at the basis of chemoradiotherapy in cancer treatment, which involves therapeutic induction of DNA damage by chemical or physical (radiological) measures. Apart from typical DNA damage response mediators, the relevance of cell-intrinsic antiviral signaling pathways in response to DNA breaks has recently emerged. Originally known for combatting viruses via expression of antiviral factors including IFNs and establishing of an antiviral state, RIG-I-like receptors (RLRs) were found to be critical for adequate induction of cell death upon the introduction of DNA double-strand breaks. We here show that presence of IRF3 is crucial in this process, most likely through direct activation of pro-apoptotic factors rather than transcriptional induction of canonical downstream components, such as IFNs. Investigating genes reported to be involved in both DNA damage response and antiviral signaling, we demonstrate that IRF1 is an obligatory factor for DNA damage-induced cell death. Interestingly, its regulation does *not* require activation of RLR signaling, but rather sensing of DNA double strand breaks by ATM and ATR. Hence, even though independently regulated, both RLR signaling and IRF1 are essential for proper induction/execution of intrinsic apoptosis. Our results not only support more broadly developing IRF1 as a biomarker predictive for the effectiveness of chemoradiotherapy, but also suggest investigating a combined pharmacological stimulation of RLR and IRF1 signaling as a potential adjuvant regimen in tumor therapy.
