## Supplementary Tables for "Cooperative Effects of RIG-I-like Receptor Signaling and IRF1 on DNA Damage-Induced Cell Death"

### Sheet: Supplementary Table S1
Supplementary Table S1. Sequences of guide RNAs used for CRISPR/Cas9 knockout generation
Gene	Sequence 5’-3’
CASP3	GAAACTTGAAATATGAAGTC
	GACTTCATATTTCAAGTTTC
CASP9	ACCAGAGATTCGCAAACCAG
	CTGGTTTGCGAATCTCTGGT
JAK1	GCAGTTGCCAGAACTGCCCA
	TGGGCAGTTCTGGCAACTGC
MDA5	AATCAGAGCCTGTTAACTCT
	AGAGTTAACAGGCTCTGATT
NFKB1	GCTCTAATATTTGAAGGTAT
	ATACCTTCAAATATTAGAGC
STAT1	CACCCATGGAAATCAGACAGTACC
	AAACGGTACTGTCTGATTTCCATG
STING	TGTGGCGCAGCTCCTCAGCC
	GGCTGAGGAGCTGCGCCACA
TP53	GCTTGTAGATGGCCATGGCG
	CGCCATGGCCATCTACAAGC
TRIF	GTGAGGCCAGGATCTCTCTAG
	CTAGAGAGATCCTGGCCTCAC

### Sheet: Supplementary Table S2
Supplementary Table S2. Sequences of qRT-PCR primers
Gene	Sequence 5’-3’
GAPDH	TCGGAGTCAACGGATTTGGT
	TTCCCGTTCTCAGCCTTGAC
IFIT1	GAATAGCCAGATCTCAGAGGAGC
	CCATTTGTACTCATGGTTGCTGT
IRF1	CCTGACTCCAGCACTGTCG
	TGGGTGACACCTGGAAGTTG
NOXA	TCCAGCAGAGCTGGAAGTCG
	GCAGTCAGGTTCCTGAGCAG
PUMA	GAGGAGGAACAGTGGGCCCG
	CTTGTCTCCGCCGCTCGTAC
